# A machine learning and drug repurposing approach to target ferroptosis in colorectal cancer stratified by sex and KRAS

**DOI:** 10.1101/2024.06.24.600340

**Authors:** Hong Yan, Xinyi Shen, Yisha Yao, Sajid A. Khan, Shuangge Ma, Caroline H. Johnson

## Abstract

The landscape of sex differences in Colorectal Cancer (CRC) has not been well characterized with respect to the mechanisms of action for oncogenes such as KRAS. However, our recent study showed that tumors from male patients with KRAS mutations have decreased iron-dependent cell death called ferroptosis. Building on these findings, we further examined ferroptosis in CRC, considering both sex of the patient and KRAS mutations, using public databases and our in-house CRC tumor cohort.

Through subsampling inference and variable importance analysis (VIMP), we identified significant differences in gene expression between KRAS mutant and wild type tumors from male patients. These genes suppress (e.g., *SLC7A11*) or drive (e.g., *SLC1A5*) ferroptosis, and these findings were further validated with Gaussian mixed models. Furthermore, we explored the prognostic value of ferroptosis regulating genes and discovered sex- and KRAS-specific differences at both the transcriptional and metabolic levels by random survival forest with backward elimination algorithm (RSF-BE). Of note, genes and metabolites involved in arginine synthesis and glutathione metabolism were uniquely associated with prognosis in tumors from males with KRAS mutations.

Additionally, drug repurposing is becoming popular due to the high costs, attrition rates, and slow pace of new drug development, offering a way to treat common and rare diseases more efficiently. Furthermore, increasing evidence has shown that ferroptosis inhibition or induction can improve drug sensitivity or overcome chemotherapy drug resistance. Therefore, we investigated the correlation between gene expression, metabolite levels, and drug sensitivity across all CRC primary tumor cell lines using data from the Genomics of Drug Sensitivity in Cancer (GDSC) resource. We observed that ferroptosis suppressor genes such as *DHODH*, *GCH1*, and *AIFM2* in KRAS mutant CRC cell lines were resistant to cisplatin and paclitaxel, underscoring why these drugs are not effective for these patients. The comprehensive map generated here provides valuable biological insights for future investigations, and the findings are supported by rigorous analysis of large-scale publicly available data and our in-house cohort. The study also emphasizes the potential application of VIMP, Gaussian mixed models, and RSF-BE models in the multi-omics research community. In conclusion, this comprehensive approach opens doors for leveraging precision molecular feature analysis and drug repurposing possibilities in KRAS mutant CRC.
