## Supplementary figures and tables for "A machine learning and drug repurposing approach to target ferroptosis in colorectal cancer stratified by sex and KRAS": Table S1 Demographic tables for GSE39582, TCGA (COADREAD), and MSKCC cohorts.xlsx

### Sheet: Table S1
GSE39582						TCGA-COADREAD
	Level	Female	Male	p*			Level	Female	Male	p*
N		217	263			N		237	256
Age (median [IQR])		68.433 (13.555)	66.614 (12.004)	0.1198		Age (median [IQR])		68.000 [55.000, 78.000]	68.000 [60.000, 75.000]	0.8531
Stage (%)	Early	125 (57.60)	163 (61.98)	0.3789		Stage (%)	STAGE I	46 (19.41)	57 (22.27)	0.5508
	Late	92 (42.40)	100 (38.02)				STAGE II	104 (43.88)	116 (45.31)
OS Status (%)	0: LIVING	157 (73.36)	173 (66.03)	0.1039			STAGE III	87 (36.71)	83 (32.42)
	1: DECEASED	57 (26.64)	89 (33.97)			PATH_M_STAGE (%)	Missing	2 (0.84)	2 (0.78)	0.9877
OS Months (median [IQR])		59.500 [35.000, 86.750]	54.000 [31.000, 80.750]	0.1377			M0	210 (88.61)	226 (88.28)
PFS Status (%)	0: CENSORED	161 (76.30)	178 (68.46)	0.0749			MX	25 (10.55)	28 (10.94)
	1: PROGRESSION	50 (23.70)	82 (31.54)			PATH_N_STAGE (%)	N0	151 (63.71)	172 (67.19)	0.3364
PFS Months (mean (SD))		57.944 (41.877)	51.222 (38.782)	0.0772			N1	32 (13.50)	41 (16.02)
KRAS mutation (%)	1: Mutant	86 (39.63)	97 (36.88)	0.6011			N1A	9 (3.80)	5 (1.95)
	0: Wild type	131 (60.37)	166 (63.12)				N1B	8 (3.38)	8 (3.12)
OS Rates (%)#	10-year	62.83	51.16	0.068			N1C	0 (0.00)	1 (0.39)
	5-year	77.07	68.46	0.066			N2	29 (12.24)	17 (6.64)
	3-year	85.26	80.89	0.185			N2A	4 (1.69)	5 (1.95)
PFS Rates (%)#	10-year	73.24	59.02	0.066			N2B	4 (1.69)	7 (2.73)
	5-year	75.22	66.51	0.136		RACE (%)	Missing	92 (38.82)	101 (39.45)	0.2114
	3-year	75.91	73.91	0.652			American Indian or Alaska Native	0 (0.00)	1 (0.39)
							Asian	3 (1.27)	9 (3.52)
							Black or African American	31 (13.08)	22 (8.59)
MSKCC							White	111 (46.84)	123 (48.05)
	Level	Female	Male	p*		OS Status (%)	Missing	0 (0.00)	1 (0.39)	0.6254
N		78	83				0: LIVING	199 (83.97)	215 (83.98)
Age (median [IQR])		71.000 [65.250, 77.000]	70.000 [65.000, 76.500]	0.4145			1: DECEASED	38 (16.03)	40 (15.62)
Stage (%)	Early	49 (62.82)	58 (69.88)	0.4347		OS Months (median [IQR])		22.027 [12.690, 36.032]	21.994 [12.962, 36.953]	0.855
	Late	29 (37.18)	25 (30.12)			PFS Status (%)	Missing	0 (0.00)	1 (0.39)	0.4401
OS Status (%)	0: LIVING	58 (74.36)	58 (69.88)	0.6475			0: CENSORED	194 (81.86)	201 (78.52)
	1: DECEASED	20 (25.64)	25 (30.12)				1: PROGRESSION	43 (18.14)	54 (21.09)
OS Months (median [IQR])		81.750 [27.672, 112.650]	75.360 [35.165, 112.340]	0.488		PFS Months (mean (SD))		27.942 (28.766)	24.445 (19.844)	0.1155
PFS Status (%)	0: CENSORED	67 (85.90)	71 (85.54)	1		KRAS mutation (%)	0: Wild type	132 (55.70)	132 (51.56)	0.6428
	1: PROGRESSION	11 (14.10)	12 (14.46)				1: Mutant	81 (34.18)	97 (37.89)
PFS Months (mean (SD))		76.835 [25.625, 108.488]	68.575 [22.188, 110.330]	0.4619			Unknown	24 (10.13)	27 (10.55)
KRAS (%)	1: Mutant	35 (44.87)	25 (30.12)	0.0765		OS Rates (%)#	10-year	61.6	37.97	0.744
	0: Wild type	43 (55.13)	58 (69.88)				5-year	67.93	67.04	0.801
OS Rates (%)#	10-year	67.87	63.1	0.375			3-year	84.69	86.51	0.773
	5-year	86.79	79.23	0.277		PFS Rates (%)#	10-year	62.41	47.39	0.293
	3-year	88.46	88.26	0.922			5-year	72.46	60.92	0.398
PFS Rates (%)#	10-year	83.34	81.67	0.979			3-year	75.52	74.93	0.694
	5-year	83.34	86.12	0.622
	3-year	88.28	91.37	0.544
*Kruskal-Wallis Rank Sum Test (equivalent of the Mann-Whitney U test when there are only two groups) was used to compare different groups for continuous data. Chi-squared test was used to compare groups for categorical data. Log-rank test was used to compute p values for comparing survival rates between two groups.
# Survival rates were calculated by the Kaplan–Meier estimation method.
Abbreviation:	OS: Overall survival
	PFS: Progression-free survival
