## Supplementary figures and tables for "A machine learning and drug repurposing approach to target ferroptosis in colorectal cancer stratified by sex and KRAS": Table S2 Drug information for GDSC.xlsx

### Sheet: GDSC1
Drug information of GDSC1
Drug.ID	Rank	Depmap.Id	Screening.Set.x	Drug.name	Drug.target	Target.Pathway
1	1	erlotinib..GDSC1.1.	GDSC1	Erlotinib	EGFR	EGFR signaling
1001	2	AICAR..GDSC1.1001.	GDSC1	AICA Ribonucleotide	AMPK agonist	Metabolism
1004	3	vinblastine..GDSC1.1004.	GDSC1	Vinblastine	Microtubule destabiliser	Mitosis
1005	4	cisplatin..GDSC1.1005.	GDSC1	Cisplatin	DNA crosslinker	DNA replication
1006	5	cytarabine..GDSC1.1006.	GDSC1	Cytarabine	Antimetabolite	Other
1007	6	docetaxel..GDSC1.1007.	GDSC1	Docetaxel	Microtubule stabiliser	Mitosis
1008	7	methotrexate..GDSC1.1008.	GDSC1	Methotrexate	Antimetabolite	DNA replication
1009	8	tretinoin..GDSC1.1009.	GDSC1	Tretinoin	Retinoic acid	Other
1010	9	gefitinib..GDSC1.1010.	GDSC1	Gefitinib	EGFR	EGFR signaling
1011	10	navitoclax..GDSC1.1011.	GDSC1	Navitoclax	BCL2, BCL-XL, BCL-W	Apoptosis regulation
1012	11	vorinostat..GDSC1.1012.	GDSC1	Vorinostat	HDAC inhibitor Class I, IIa, IIb, IV	Chromatin histone acetylation
1013	12	nilotinib..GDSC1.1013.	GDSC1	Nilotinib	ABL	ABL signaling
1014	13	refametinib..GDSC1.1014.	GDSC1	Refametinib	MEK1, MEK2	ERK MAPK signaling
1015	14	CI.1040..GDSC1.1015.	GDSC1	CI-1040	MEK1, MEK2	ERK MAPK signaling
1016	15	temsirolimus..GDSC1.1016.	GDSC1	Temsirolimus	MTOR	PI3K/MTOR signaling
1017	16	olaparib..GDSC1.1017.	GDSC1	Olaparib	PARP1, PARP2	Genome integrity
1018	17	veliparib..GDSC1.1018.	GDSC1	Veliparib	PARP1, PARP2	Genome integrity
1019	18	bosutinib..GDSC1.1019.	GDSC1	Bosutinib	SRC, ABL, TEC	Other, kinases
1020	19	lenalidomide..GDSC1.1020.	GDSC1	Lenalidomide	CRBN	Protein stability and degradation
1021	20	axitinib..GDSC1.1021.	GDSC1	Axitinib	PDGFR, KIT, VEGFR	RTK signaling
1022	21	AZD7762..GDSC1.1022.	GDSC1	AZD7762	CHEK1, CHEK2	Cell cycle
1023	22	GW.441756..GDSC1.1023.	GDSC1	GW441756	NTRK1	RTK signaling
1024	23	lestaurtinib..GDSC1.1024.	GDSC1	Lestaurtinib	FLT3, JAK2, NTRK1, NTRK2, NTRK3	Other, kinases
1025	24	SB.216763..GDSC1.1025.	GDSC1	SB216763	GSK3A, GSK3B	WNT signaling
1026	25	tanespimycin..GDSC1.1026.	GDSC1	Tanespimycin	HSP90	Protein stability and degradation
1028	26	VX.702..GDSC1.1028.	GDSC1	VX-702	p38	JNK and p38 signaling
1029	27	motesanib..GDSC1.1029.	GDSC1	Motesanib	VEGFR, RET, KIT, PDGFR	RTK signaling
1030	28	KU.55933..GDSC1.1030.	GDSC1	KU-55933	ATM	Genome integrity
1031	29	elesclomol..GDSC1.1031.	GDSC1	Elesclomol	HSP90	Protein stability and degradation
1032	30	afatinib..GDSC1.1032.	GDSC1	Afatinib	EGFR, ERBB2	EGFR signaling
1033	31	vismodegib..GDSC1.1033.	GDSC1	Vismodegib	SMO	Other
1036	32	PLX4720..GDSC1.1036.	GDSC1	PLX-4720	BRAF	ERK MAPK signaling
1037	33	BX.795..GDSC1.1037.	GDSC1	BX795	TBK1, PDK1 (PDPK1), IKK, AURKB, AURKC	Other, kinases
1038	34	KU.57788..GDSC1.1038.	GDSC1	NU7441	DNAPK	Genome integrity
1039	35	SL.0101.1..GDSC1.1039.	GDSC1	SL0101	RSK, AURKB, PIM1, PIM3	Other, kinases
104	36	bortezomib..GDSC1.104.	GDSC1	Bortezomib	Proteasome	Protein stability and degradation
1042	37	doramapimod..GDSC1.1042.	GDSC1	Doramapimod	p38, JNK2	JNK and p38 signaling
1043	38	JNK.Inhibitor.VIII..GDSC1.1043.	GDSC1	JNK Inhibitor VIII	JNK	JNK and p38 signaling
1046	39	Wee1.Inhibitor..GDSC1.1046.	GDSC1	Wee1 Inhibitor	WEE1, CHEK1	Cell cycle
1047	40	nutlin.3..GDSC1.1047.	GDSC1	Nutlin-3a (-)	MDM2	p53 pathway
1048	41	mirin..GDSC1.1048.	GDSC1	Mirin	MRE11	Genome integrity
1049	42	PD.173074..GDSC1.1049.	GDSC1	PD173074	FGFR1, FGFR2, FGFR3	RTK signaling
1050	43	ZM.447439..GDSC1.1050.	GDSC1	ZM447439	AURKA, AURKB	Mitosis
1052	44	Ro.3306..GDSC1.1052.	GDSC1	RO-3306	CDK1	Cell cycle
1053	45	MK.2206..GDSC1.1053.	GDSC1	MK-2206	AKT1, AKT2	PI3K/MTOR signaling
1054	46	palbociclib..GDSC1.1054.	GDSC1	Palbociclib	CDK4, CDK6	Cell cycle
1057	47	NVP.BEZ235..GDSC1.1057.	GDSC1	Dactolisib	PI3K (class 1), MTORC1, MTORC2	PI3K/MTOR signaling
1058	48	GDC.0941..GDSC1.1058.	GDSC1	Pictilisib	PI3K (class 1)	PI3K/MTOR signaling
1059	49	AZD8055..GDSC1.1059.	GDSC1	AZD8055	MTORC1, MTORC2	PI3K/MTOR signaling
106	50	ERK5.IN.1..GDSC1.106.	GDSC1	XMD8-85	ERK5, BET	Other
1060	51	PD.0325901..GDSC1.1060.	GDSC1	PD0325901	MEK1, MEK2	ERK MAPK signaling
1061	52	SB.590885..GDSC1.1061.	GDSC1	SB590885	BRAF	ERK MAPK signaling
1062	53	selumetinib..GDSC1.1062.	GDSC1	Selumetinib	MEK1, MEK2	ERK MAPK signaling
1066	54	AZD6482..GDSC1.1066.	GDSC1	AZD6482	PIK3CB	PI3K/MTOR signaling
1067	55	CCT007093..GDSC1.1067.	GDSC1	CCT007093	PPM1D	Cell cycle
1069	56	EHT.1864..GDSC1.1069.	GDSC1	EHT-1864	RAC1, RAC2, RAC3	Cytoskeleton
1072	57	avagacestat..GDSC1.1072.	GDSC1	Avagacestat	Amyloid beta20, Amyloid beta40	Other
1091	58	BMS.536924..GDSC1.1091.	GDSC1	BMS-536924	IGF1R, IR	IGF1R signaling
111	59	paclitaxel..GDSC1.11.	GDSC1	Salubrinal	EIF2A	Other
110	60	CYC.202..GDSC1.110.	GDSC1	Seliciclib	CDK2, CDK7, CDK9	Cell cycle
111	61	salubrinal..GDSC1.111.	GDSC1	Salubrinal	EIF2A	Other
1114	62	C225..GDSC1.1114.	GDSC1	Cetuximab	EGFR	EGFR signaling
1129	63	PF.4708671..GDSC1.1129.	GDSC1	PF-4708671	S6K1	PI3K/MTOR signaling
1133	64	serdemetan..GDSC1.1133.	GDSC1	Serdemetan	MDM2	p53 pathway
1142	65	HG.5.113.01..GDSC1.1142.	GDSC1	HG-5-113-01	AURKA	Mitosis
1143	66	HG.5.88.01..GDSC1.1143.	GDSC1	HG-5-88-01	TAK1, M4K2	Other, kinases
1149	67	TW.37..GDSC1.1149.	GDSC1	TW 37	BCL2, BCL-XL, MCL1	Apoptosis regulation
1158	68	XMD11.85h..GDSC1.1158.	GDSC1	XMD11-85h	LRRK2, ERK5	Other, kinases
1161	69	ZG.10..GDSC1.1161.	GDSC1	ZG-10	JNK1	JNK and p38 signaling
1164	70	XMD8.92..GDSC1.1164.	GDSC1	XMD8-92	ERK5	ERK MAPK signaling
1166	71	QL.VIII.58..GDSC1.1166.	GDSC1	QL-VIII-58	MTOR, ATR	Other
1170	72	CCT.018159..GDSC1.1170.	GDSC1	CCT-018159	HSP90	Protein stability and degradation
1175	73	rucaparib..GDSC1.1175.	GDSC1	Rucaparib	PARP1, PARP2	Genome integrity
119	74	lapatinib..GDSC1.119.	GDSC1	Lapatinib	EGFR, ERBB2	RTK signaling
1192	75	GSK.269962A..GDSC1.1192.	GDSC1	GSK269962A	ROCK1, ROCK2	Cytoskeleton
1194	76	SB.505124..GDSC1.1194.	GDSC1	SB505124	TGFBR1, ACVR1B, ACVR1C	RTK signaling
1199	77	tamoxifen..GDSC1.1199.	GDSC1	Tamoxifen	ESR1	Hormone-related
1203	78	QL.XII.61..GDSC1.1203.	GDSC1	QL-XII-61	BMX, BTK	Other, kinases
1218	79	JQ1......GDSC1.1218.	GDSC1	JQ1	BRD2, BRD3, BRD4, BRDT	Chromatin other
1219	80	PFI.1..GDSC1.1219.	GDSC1	PFI-1	BRD4	Chromatin other
1230	81	IOX2..GDSC1.1230.	GDSC1	IOX2	EGLN1	Other
1236	82	UNC0638..GDSC1.1236.	GDSC1	UNC0638	G9a and GLP methyltransferases	Chromatin histone methylation
1239	83	YK.4.279..GDSC1.1239.	GDSC1	YK-4-279	RNA helicase A	Other
1241	84	CHIR.99021..GDSC1.1241.	GDSC1	CHIR-99021	GSK3A, GSK3B	WNT signaling
1242	85	LL.Z1640.2..GDSC1.1242.	GDSC1	(5Z)-7-Oxozeaenol	TAK1	Other, kinases
1243	86	Piplartine..GDSC1.1243.	GDSC1	Piperlongumine	Induces reactive oxygen species	Other
1248	87	FK.866..GDSC1.1248.	GDSC1	Daporinad	NAMPT	Metabolism
1259	88	talazoparib..GDSC1.1259.	GDSC1	Talazoparib	PARP1, PARP2	Genome integrity
1261	89	rTRAIL..GDSC1.1261.	GDSC1	rTRAIL	TRAIL receptor agonist	Apoptosis regulation
1262	90	UNC1215..GDSC1.1262.	GDSC1	UNC1215	L3MBTL3	Chromatin other
1263	91	UNC0642..GDSC1.1263.	GDSC1	UNC0642	G9A, GLP	Chromatin histone methylation
1264	92	SGC0946..GDSC1.1264.	GDSC1	SGC0946	DOT1L	Chromatin histone methylation
1266	93	ICL1100013..GDSC1.1266.	GDSC1	ICL1100013	N-myristoyltransferase 1/2	Other
1268	94	XAV.939..GDSC1.1268.	GDSC1	XAV939	TNKS1, TNKS2	WNT signaling
127	95	GSK.269962A..GDSC1.127.	GDSC1	GSK269962A	ROCK1, ROCK2	Cytoskeleton
133	96	doxorubicin..GDSC1.133.	GDSC1	Doxorubicin	Anthracycline	DNA replication
134	97	etoposide..GDSC1.134.	GDSC1	Etoposide	TOP2	DNA replication
135	98	gemcitabine..GDSC1.135.	GDSC1	Gemcitabine	Pyrimidine antimetabolite	DNA replication
136	99	mitomycin.C..GDSC1.136.	GDSC1	Mitomycin-C	DNA crosslinker	DNA replication
1371	100	PLX4720..GDSC1.1371.	GDSC1	PLX-4720	BRAF	ERK MAPK signaling
1372	101	trametinib..GDSC1.1372.	GDSC1	Trametinib	MEK1, MEK2	ERK MAPK signaling
1373	102	dabrafenib..GDSC1.1373.	GDSC1	Dabrafenib	BRAF	ERK MAPK signaling
1375	103	temozolomide..GDSC1.1375.	GDSC1	Temozolomide	DNA alkylating agent	DNA replication
1377	104	afatinib..GDSC1.1377.	GDSC1	Afatinib	EGFR, ERBB2	EGFR signaling
1378	105	bleomycin..GDSC1.1378.	GDSC1	Bleomycin (50 uM)	dsDNA break induction	DNA replication
140	106	vinorelbine..GDSC1.140.	GDSC1	Vinorelbine	Microtubule destabiliser	Mitosis
147	107	NSC.87877..GDSC1.147.	GDSC1	NSC-87877	SHP-1 (PTPN6), SHP-2 (PTPN11)	Other
1494	108	camptothecin..GDSC1.1494.	GDSC1	SN-38	TOP1	DNA replication
1495	109	olaparib..GDSC1.1495.	GDSC1	Olaparib	PARP1, PARP2	Genome integrity
1498	110	selumetinib..GDSC1.1498.	GDSC1	Selumetinib	MEK1, MEK2	ERK MAPK signaling
150	111	bicalutamide..GDSC1.150.	GDSC1	Bicalutamide	AR	Hormone-related
1502	112	bicalutamide..GDSC1.1502.	GDSC1	Bicalutamide	AR	Hormone-related
151	113	944328.88.5..GDSC1.151.	GDSC1	QS11	ARFGAP1	Other
152	114	CP.466722..GDSC1.152.	GDSC1	CP466722	ATM	Genome integrity
1526	115	refametinib..GDSC1.1526.	GDSC1	Refametinib	MEK1, MEK2	ERK MAPK signaling
1527	116	GDC.0941..GDSC1.1527.	GDSC1	Pictilisib	PI3K (class 1)	PI3K/MTOR signaling
1529	117	pevonedistat..GDSC1.1529.	GDSC1	Pevonedistat	NAE	Other
153	118	midostaurin..GDSC1.153.	GDSC1	Midostaurin	PKC, PPK, FLT1, c-FGR, others	Other
1530	119	PFI.3..GDSC1.1530.	GDSC1	PFI-3	PB1, SMARCA4, SMARCA2	Chromatin other
154	120	CHIR.99021..GDSC1.154.	GDSC1	CHIR-99021	GSK3A, GSK3B	WNT signaling
155	121	ponatinib..GDSC1.155.	GDSC1	Ponatinib	ABL, PDGFRA, VEGFR2, FGFR1, SRC, TIE2, FLT3	Other, kinases
156	122	AZD6482..GDSC1.156.	GDSC1	AZD6482	PI3Kbeta	PI3K/MTOR signaling
157	123	KIN001.204..GDSC1.157.	GDSC1	JNK-9L	JNK2, JNK3	JNK and p38 signaling
158	124	PF.562271..GDSC1.158.	GDSC1	PF-562271	FAK, FAK2	Cytoskeleton
159	125	KIN001.206..GDSC1.159.	GDSC1	HG6-64-1	BRAF	ERK MAPK signaling
163	126	JQ1......GDSC1.163.	GDSC1	JQ1	BRD2, BRD3, BRD4, BRDT	Chromatin other
164	127	JQ12..GDSC1.164.	GDSC1	JQ12	HDAC1, HDAC2	Chromatin histone acetylation
165	128	Dimethyloxalylglcine..GDSC1.165.	GDSC1	DMOG	HIF-PH	Metabolism
166	129	FTI.277..GDSC1.166.	GDSC1	FTI-277	Farnesyl-transferase (FNTA)	Other
167	130	PDK1.inhibitor.AR.12..GDSC1.167.	GDSC1	OSU-03012	PDK1 (PDPK1)	Metabolism
17	131	cyclopamine..GDSC1.17.	GDSC1	Cyclopamine	SMO	Other
170	132	Anchusin..GDSC1.170.	GDSC1	Shikonin	not defined	Other
171	133	Akti.1.2..GDSC1.171.	GDSC1	AKT inhibitor VIII	AKT1, AKT2, AKT3	PI3K/MTOR signaling
172	134	embelin..GDSC1.172.	GDSC1	Embelin	XIAP	Apoptosis regulation
173	135	FH535..GDSC1.173.	GDSC1	FH535	PPARgamma, PPARdelta	Other
175	136	PAC.1..GDSC1.175.	GDSC1	PAC-1	Procaspase-3, Procaspase-7	Apoptosis regulation
176	137	IPA.3..GDSC1.176.	GDSC1	IPA-3	PAK1	Cytoskeleton
177	138	GSK650394..GDSC1.177.	GDSC1	GSK650394	SGK2, SGK3	Other, kinases
178	139	BAY.61.3606..GDSC1.178.	GDSC1	BAY-61-3606	SYK	Other, kinases
179	140	5.fluorouracil..GDSC1.179.	GDSC1	5-Fluorouracil	Antimetabolite (DNA & RNA)	Other
180	141	Octanoic.acid..GDSC1.180.	GDSC1	Thapsigargin	SERCA	Other
182	142	obatoclax..GDSC1.182.	GDSC1	Obatoclax Mesylate	BCL2, BCL-XL, BCL-W, MCL1	Apoptosis regulation
184	143	BMS.754807..GDSC1.184.	GDSC1	BMS-754807	IGF1R, IR	RTK signaling
185	144	linsitinib..GDSC1.185.	GDSC1	Linsitinib	IGF1R	IGF1R signaling
186	145	bexarotene..GDSC1.186.	GDSC1	Bexarotene	Retinioic X receptor (RXR) agonist	Other
190	146	bleomycin..GDSC1.190.	GDSC1	Bleomycin	dsDNA break induction	DNA replication
192	147	LFM.A13..GDSC1.192.	GDSC1	LFM-A13	BTK	Other, kinases
193	148	GW.2580..GDSC1.193.	GDSC1	GW-2580	CSF1R	RTK signaling
194	149	AUY922..GDSC1.194.	GDSC1	Luminespib	HSP90	Protein stability and degradation
196	150	phenformin..GDSC1.196.	GDSC1	Phenformin	Biguanide agent	Other
197	151	Bryostatin..GDSC1.197.	GDSC1	Bryostatin 1	PKC	Other
199	152	pazopanib..GDSC1.199.	GDSC1	Pazopanib	CSF1R, KIT, PDGFRA, PDGFRB	RTK signaling
200	153	dacinostat..GDSC1.200.	GDSC1	Dacinostat	HDAC1	Chromatin histone acetylation
201	154	Patupilone..GDSC1.201.	GDSC1	Epothilone B	Microtubule stabiliser	Mitosis
202	155	GSK1904529A..GDSC1.202.	GDSC1	GSK1904529A	IGF1R, IR	RTK signaling
203	156	BMS.345541..GDSC1.203.	GDSC1	BMS-345541	IKK1, IKK2	Other, kinases
204	157	tipifarnib..GDSC1.204.	GDSC1	Tipifarnib	Farnesyl-transferase (FNTA)	Other
205	158	avagacestat..GDSC1.205.	GDSC1	Avagacestat	Amyloid beta20, Amyloid beta40	Other
206	159	ruxolitinib..GDSC1.206.	GDSC1	Ruxolitinib	JAK1, JAK2	Other, kinases
207	160	AS601245..GDSC1.207.	GDSC1	AS601245	JNK1, JNK2, JNK2	JNK and p38 signaling
208	161	SB.715992..GDSC1.208.	GDSC1	Ispinesib Mesylate	KSP	Mitosis
211	162	TL.2.105..GDSC1.211.	GDSC1	TL-2-105	not defined	Other
219	163	AT.7519..GDSC1.219.	GDSC1	AT-7519	CDK1, CDK2, CDK4, CDK6, CDK9	Cell cycle
221	164	TAK.715..GDSC1.221.	GDSC1	TAK-715	p38alpha, p38beta	JNK and p38 signaling
222	165	BX.912..GDSC1.222.	GDSC1	BX-912	PDK1 (PDPK1)	Metabolism
223	166	ZSTK.474..GDSC1.223.	GDSC1	ZSTK474	PI3K (class 1)	PI3K/MTOR signaling
224	167	KIN001.173..GDSC1.224.	GDSC1	AS605240	PI3Kgamma	PI3K/MTOR signaling
225	168	Genentech.Cpd.10..GDSC1.225.	GDSC1	Genentech Cpd 10	AURKA, AURKB	Mitosis
226	169	GSK1070916..GDSC1.226.	GDSC1	GSK1070916	AURKA, AURKC	Mitosis
228	170	Akti.1.2..GDSC1.228.	GDSC1	AKT inhibitor VIII	AKT1, AKT2, AKT3	PI3K/MTOR signaling
229	171	enzastaurin..GDSC1.229.	GDSC1	Enzastaurin	PKCB	Other, kinases
230	172	GSK429286A..GDSC1.230.	GDSC1	GSK429286A	ROCK1, ROCK2	Cytoskeleton
231	173	KIN001.242..GDSC1.231.	GDSC1	FMK	RSK	Other, kinases
235	174	QL.XII.47..GDSC1.235.	GDSC1	QL-XII-47	BTK, BMX	Other, kinases
236	175	IC.87114..GDSC1.236.	GDSC1	IC-87114	PI3Kdelta	PI3K/MTOR signaling
238	176	idelalisib..GDSC1.238.	GDSC1	Idelalisib	PI3Kdelta	PI3K/MTOR signaling
245	177	UNC0638..GDSC1.245.	GDSC1	UNC0638	G9a and GLP methyltransferases	Chromatin histone methylation
249	178	cabozantinib..GDSC1.249.	GDSC1	Cabozantinib	VEGFR, MET, RET, KIT, FLT1, FLT3, FLT4, TIE2,AXL	RTK signaling
252	179	WZ3105..GDSC1.252.	GDSC1	WZ3105	SRC, ROCK2, NTRK2, FLT3, IRAK1, others	Other
253	180	XMD14.99..GDSC1.253.	GDSC1	XMD14-99	ALK, CDK7, LTK, others	Other, kinases
254	181	quizartinib..GDSC1.254.	GDSC1	Quizartinib	FLT3	RTK signaling
255	182	CP.724714..GDSC1.255.	GDSC1	CP724714	ERBB2	EGFR signaling
256	183	JW.7.24.1..GDSC1.256.	GDSC1	JW-7-24-1	LCK	Other, kinases
257	184	NPK76.II.72.1..GDSC1.257.	GDSC1	NPK76-II-72-1	PLK3	Cell cycle
258	185	STF.62247..GDSC1.258.	GDSC1	STF-62247	Autophagy inducer	Other
260	186	NG25..GDSC1.260.	GDSC1	NG-25	TAK1, M4K2	Other, kinases
261	187	TL.1.85..GDSC1.261.	GDSC1	TL-1-85	TAK1, MAP4K2	Other, kinases
262	188	VX.11e..GDSC1.262.	GDSC1	VX-11e	ERK2	ERK MAPK signaling
263	189	FR.180204..GDSC1.263.	GDSC1	FR-180204	ERK1, ERK2	ERK MAPK signaling
264	190	ACY.1215..GDSC1.264.	GDSC1	ACY-1215	HDAC6	Chromatin histone acetylation
265	191	tubastatin.A..GDSC1.265.	GDSC1	Tubastatin A	HDAC1, HDAC6, HDAC8	Chromatin histone acetylation
266	192	zibotentan..GDSC1.266.	GDSC1	Zibotentan	Endothelin-1 receptor (EDNRA)	Other
268	193	YM.155..GDSC1.268.	GDSC1	Sepantronium bromide	BIRC5	Apoptosis regulation
269	194	NSC207895..GDSC1.269.	GDSC1	NSC-207895	MDM4	p53 pathway
271	195	HDAC.inhibitor.XV..GDSC1.271.	GDSC1	VNLG/124	HDAC,RAR	Chromatin histone acetylation
272	196	AR.42..GDSC1.272.	GDSC1	AR-42	HDAC1	Chromatin histone acetylation
273	197	CUDC.101..GDSC1.273.	GDSC1	CUDC-101	HDAC1-10, EGFR, ERBB2	Other
274	198	belinostat..GDSC1.274.	GDSC1	Belinostat	HDAC1	Chromatin histone acetylation
275	199	I.BET.762..GDSC1.275.	GDSC1	I-BET-762	BRD2, BRD3, BRD4	Chromatin other
276	200	CAY10603..GDSC1.276.	GDSC1	CAY10603	HDAC1, HDAC6	Chromatin histone acetylation
277	201	linifanib..GDSC1.277.	GDSC1	Linifanib	VEGFR1, VEGFR2, VEGFR3, CSF1R, FLT3, KIT	RTK signaling
279	202	BIX.02189..GDSC1.279.	GDSC1	BIX02189	MEK5, ERK5	ERK MAPK signaling
281	203	alectinib..GDSC1.281.	GDSC1	Alectinib	ALK	RTK signaling
282	204	pelitinib..GDSC1.282.	GDSC1	Pelitinib	EGFR	EGFR signaling
283	205	GSK.2126458..GDSC1.283.	GDSC1	Omipalisib	PI3K (class 1), MTORC1, MTORC2	PI3K/MTOR signaling
284	206	JNJ38877605..GDSC1.284.	GDSC1	JNJ38877605	MET	RTK signaling
285	207	SU11274..GDSC1.285.	GDSC1	SU11274	MET	RTK signaling
286	208	KIN001.236..GDSC1.286.	GDSC1	KIN001-236	HDAC6, HDAC10	Chromatin histone acetylation
287	209	PDK1.inhibitor.7..GDSC1.287.	GDSC1	KIN001-244	PDK1	Other, kinases
288	210	KIN001.055..GDSC1.288.	GDSC1	WHI-P97	JAK3	Other, kinases
289	211	KIN001.042..GDSC1.289.	GDSC1	KIN001-042	GSK3B	WNT signaling
29	212	AZ.628..GDSC1.29.	GDSC1	AZ628	BRAF	ERK MAPK signaling
290	213	Bayer.IKKb.inhibitor..GDSC1.290.	GDSC1	KIN001-260	CDC7	DNA replication
291	214	KIN001.266..GDSC1.291.	GDSC1	KIN001-266	CDC7	DNA replication
292	215	masitinib..GDSC1.292.	GDSC1	Masitinib	KIT, PDGFRA, PDGFRB	RTK signaling
293	216	amuvatinib..GDSC1.293.	GDSC1	Amuvatinib	KIT, PDGFRA, FLT3	RTK signaling
294	217	MPS.1.IN.1..GDSC1.294.	GDSC1	MPS-1-IN-1	MPS1	Mitosis
295	218	NVP.BHG712..GDSC1.295.	GDSC1	NVP-BHG712	EPHB4, RAF, SRC, ABL	Other, kinases
298	219	OSI.930..GDSC1.298.	GDSC1	OSI-930	KIT, VEGFR2	RTK signaling
299	220	OSI.027..GDSC1.299.	GDSC1	OSI-027	MTORC1, MTORC2	PI3K/MTOR signaling
3	221	WY.090217..GDSC1.3.	GDSC1	Rapamycin	MTORC1	PI3K/MTOR signaling
30	222	sorafenib..GDSC1.30.	GDSC1	Sorafenib	PDGFR, KIT, VEGFR, RAF	RTK signaling
300	223	CX.5461..GDSC1.300.	GDSC1	CX-5461	RNA Polymerase 1	Other
301	224	PHA.793887..GDSC1.301.	GDSC1	PHA-793887	CDK2, CDK7, CDK5	Cell cycle
302	225	PI.103..GDSC1.302.	GDSC1	PI-103	PI3Kalpha, DAPK3, CLK4, PIM3, HIPK2	Other, kinases
303	226	PIK.93..GDSC1.303.	GDSC1	PIK-93	PK3CG	PI3K/MTOR signaling
304	227	SB.52334..GDSC1.304.	GDSC1	SB52334	ALK5	RTK signaling
305	228	TPCA.1..GDSC1.305.	GDSC1	TPCA-1	IKK2	Other, kinases
306	229	fedratinib..GDSC1.306.	GDSC1	Fedratinib	JAK2	Other, kinases
308	230	foretinib..GDSC1.308.	GDSC1	Foretinib	MET, KDR, TIE2, VEGFR3/FLT4, RON, PDGFR, FGFR1, EGFR	RTK signaling
309	231	Y.39983..GDSC1.309.	GDSC1	Y-39983	ROCK	Cytoskeleton
310	232	YM.201636..GDSC1.310.	GDSC1	YM201636	PIKFYVE	PI3K/MTOR signaling
312	233	tivozanib..GDSC1.312.	GDSC1	Tivozanib	VEGFR1, VEGFR2, VEGFR3, PDGFR, KIT	RTK signaling
317	234	WYE.125132..GDSC1.317.	GDSC1	WYE-125132	mTOR	PI3K/MTOR signaling
32	235	tozasertib..GDSC1.32.	GDSC1	Tozasertib	AURKA, AURKB, AURKC, others	Mitosis
326	236	GSK690693..GDSC1.326.	GDSC1	GSK690693	AKT1, AKT2, AKT3	PI3K/MTOR signaling
328	237	SNX.2112..GDSC1.328.	GDSC1	SNX-2112	HSP90	Protein stability and degradation
329	238	QL.XI.92..GDSC1.329.	GDSC1	QL-XI-92	DDR1	Cytoskeleton
330	239	XMD13.2..GDSC1.330.	GDSC1	XMD13-2	MRCKB	Cytoskeleton
331	240	QL.X.138..GDSC1.331.	GDSC1	QL-X-138	BTK	Other, kinases
332	241	XMD15.27..GDSC1.332.	GDSC1	XMD15-27	CAMK2	Other, kinases
333	242	TO.901317..GDSC1.333.	GDSC1	T0901317	LXR, FXR	Other
34	243	imatinib..GDSC1.34.	GDSC1	Imatinib	ABL, KIT, PDGFR	Other, kinases
341	244	EX.527..GDSC1.341.	GDSC1	Selisistat	SIRT1	Chromatin histone acetylation
342	245	tenovin.6..GDSC1.342.	GDSC1	Tenovin-6	SIRT	Chromatin histone acetylation
344	246	THZ.2.49..GDSC1.344.	GDSC1	THZ-2-49	CDK9	Cell cycle
345	247	CDK9.inhibitor..GDSC1.345.	GDSC1	KIN001-270	CDK9	Other
346	248	THZ.2.102.1..GDSC1.346.	GDSC1	THZ-2-102-1	CDK7	Cell cycle
35	249	NVP.TAE684..GDSC1.35.	GDSC1	NVP-TAE684	ALK	RTK signaling
356	250	AT7867..GDSC1.356.	GDSC1	AT7867	AKT	PI3K/MTOR signaling
362	251	CI.1033..GDSC1.362.	GDSC1	CI-1033	EGFR, ERBB2, ERBB4	RTK signaling
363	252	PF.00299804..GDSC1.363.	GDSC1	PF-00299804	EGFR, ERBB2, ERBB4	RTK signaling
366	253	TWS119..GDSC1.366.	GDSC1	TWS119	GSK3	WNT signaling
37	254	crizotinib..GDSC1.37.	GDSC1	Crizotinib	MET, ALK, ROS1	RTK signaling
371	255	Torin.2..GDSC1.371.	GDSC1	Torin 2	mTOR	PI3K/MTOR signaling
372	256	pilaralisib..GDSC1.372.	GDSC1	Pilaralisib	PI3K	PI3K/MTOR signaling
374	257	GSK1059615..GDSC1.374.	GDSC1	GSK1059615	PI3K	PI3K/MTOR signaling
375	258	voxtalisib..GDSC1.375.	GDSC1	Voxtalisib	PI3K (class 1), DNAPK, MTOR	PI3K/MTOR signaling
376	259	Brivanib..BMS.540215..GDSC1.376.	GDSC1	Brivanib, BMS-540215	VEGFR, PDGFR	RTK signaling
38	260	saracatinib..GDSC1.38.	GDSC1	Saracatinib	ABL, SRC	Other, kinases
380	261	BIBF.1120..GDSC1.380.	GDSC1	BIBF-1120	VEGFR, PDGFR, FGFR	RTK signaling
381	262	AST.1306..GDSC1.381.	GDSC1	AST-1306	EGFR, ERBB4	RTK signaling
382	263	GDC0980..GDSC1.382.	GDSC1	Apitolisib	mTOR, PI3K	PI3K/MTOR signaling
406	264	LIMK1.inhibitor.BMS4..GDSC1.406.	GDSC1	LIMK1 inhibitor BMS4	LIMK1	Cytoskeleton
407	265	kb.NB.142.70..GDSC1.407.	GDSC1	kb NB 142-70	PKD	Other, kinases
408	266	PF.543..GDSC1.408.	GDSC1	Sphingosine Kinase 1 Inhibitor II	Sphingosine Kinase	Other, kinases
409	267	eEF2K.Inhibitor..A.484954..GDSC1.409.	GDSC1	eEF2K Inhibitor, A-484954	eEF2K	Other, kinases
41	268	S.trityl.L.cysteine..GDSC1.41.	GDSC1	S-Trityl-L-cysteine	KIF11	Mitosis
410	269	MetAP2.Inhibitor..A832234..GDSC1.410.	GDSC1	MetAP2 Inhibitor, A832234	MetAP2	Other
412	270	venetoclax..GDSC1.412.	GDSC1	Venotoclax	BCL-2 selective	Apoptosis regulation
415	271	CPI.613..GDSC1.415.	GDSC1	CPI-613	Metabo, Mitochondria	Other
416	272	CAY10566..GDSC1.416.	GDSC1	CAY10566	Stearoyl-CoA desaturase	Other
427	273	9....D.Arabinofuranosyl.guanine..GDSC1.427.	GDSC1	Ara-G	Anti-metabolite	Other
428	274	pemetrexed..GDSC1.428.	GDSC1	Pemetrexed	TYMS	DNA replication
431	275	alisertib..GDSC1.431.	GDSC1	Alisertib	AURKA	Mitosis
432	276	Flavopiridol..GDSC1.432.	GDSC1	Flavopiridol	CDK	Cell cycle
435	277	C.75..GDSC1.435.	GDSC1	C-75	FAS	Apoptosis regulation
436	278	CAP.232..TT.232..TLN.232..GDSC1.436.	GDSC1	CAP-232, TT-232, TLN-232	Glycolysis	Metabolism
437	279	Trichostatin.A..GDSC1.437.	GDSC1	Trichostatin A	HDAC	Chromatin histone acetylation
438	280	panobinostat..GDSC1.438.	GDSC1	Panobinostat	HDAC	Chromatin histone acetylation
439	281	LCL161..GDSC1.439.	GDSC1	LCL161	XIAP, cIAP1, cIAP2	Apoptosis regulation
442	282	IMD.0354..GDSC1.442.	GDSC1	IMD-0354	IKKb	Other, kinases
446	283	MIM.1..GDSC1.446.	GDSC1	MIM1	MCL-1	Apoptosis regulation
447	284	ETP.45835..GDSC1.447.	GDSC1	ETP-45835	MNK1, MNK2	Other, kinases
449	285	CD532..GDSC1.449.	GDSC1	CD532	AURKA	Mitosis
45	286	Gamma.Secretase.Inhibitor.1..GDSC1.45.	GDSC1	Z-LLNle-CHO	gamma-secretase	Other
461	287	NSC319726..GDSC1.461.	GDSC1	NSC319726	P53 Mut specific	p53 pathway
474	288	ARRY.520..GDSC1.474.	GDSC1	ARRY-520	KIF11	Mitosis
476	289	SB.505124..GDSC1.476.	GDSC1	SB505124	TGFBR1, ACVR1B, ACVR1C	RTK signaling
477	290	A.83.01..GDSC1.477.	GDSC1	A-83-01	TGFB	Other
478	291	LDN.193189..GDSC1.478.	GDSC1	LDN-193189	BMP	Other
5	292	sunitinib..GDSC1.5.	GDSC1	Sunitinib	PDGFR, KIT, VEGFR, FLT3, RET, CSF1R	RTK signaling
51	293	dasatinib..GDSC1.51.	GDSC1	Dasatinib	ABL, SRC, Ephrins, PDGFR, KIT	RTK signaling
52	294	GNF.2..GDSC1.52.	GDSC1	GNF-2	BCR-ABL	ABL signaling
53	295	CGP.60474..GDSC1.53.	GDSC1	CGP-60474	CDK1,CDK2,CDK5,CDK7,CDK9, PKC	Cell cycle
54	296	CINK4..GDSC1.54.	GDSC1	CGP-082996	CDK4	Cell cycle
546	297	Fingolimod.hydrochloride..Gilenya..TDI.132..Imusera..Gilenia..GDSC1.546.	GDSC1	FTY-720	S1P	Other
55	298	KIN001.111..GDSC1.55.	GDSC1	A-770041	LCK, FYN	Other, kinases
552	299	BAM7..GDSC1.552.	GDSC1	BAM7	Bax activator	Other
56	300	WH.4.023..GDSC1.56.	GDSC1	WH-4-023	SRC, LCK	Other, kinases
562	301	AGI.6780..GDSC1.562.	GDSC1	AGI-6780	IDH2(R140Q)	Metabolism
563	302	Kobe2602..GDSC1.563.	GDSC1	Kobe2602	RAS effector	RTK signaling
573	303	LGK.974..GDSC1.573.	GDSC1	LGK974	PORCN	WNT signaling
574	304	wnt.c59..GDSC1.574.	GDSC1	Wnt-C59	PORCN	WNT signaling
576	305	RU.SKI.43..GDSC1.576.	GDSC1	RU-SKI 43	Shh	Other
59	306	KIN001.123..GDSC1.59.	GDSC1	WZ-1-84	BMX	Other, kinases
6	307	PHA.665752..GDSC1.6.	GDSC1	PHA-665752	MET	RTK signaling
60	308	BI.2536..GDSC1.60.	GDSC1	BI-2536	PLK1, PLK2, PLK3	Cell cycle
62	309	BMS.536924..GDSC1.62.	GDSC1	BMS-536924	IGF1R, IR	IGF1R signaling
63	310	ITK.inhibitor..GDSC1.63.	GDSC1	BMS-509744	ITK	Other, kinases
64	311	KIN001.128..GDSC1.64.	GDSC1	CMK	RSK2	Other, kinases
71	312	pyrimethamine..GDSC1.71.	GDSC1	Pyrimethamine	Dihydrofolate reductase (DHFR)	Other
83	313	JW.7.52.1..GDSC1.83.	GDSC1	JW-7-52-1	MTOR	PI3K/MTOR signaling
86	314	KIN001.139..GDSC1.86.	GDSC1	A-443654	AKT1, AKT2, AKT3	PI3K/MTOR signaling
87	315	GW.843682X..GDSC1.87.	GDSC1	GW843682X	PLK1	Cell cycle
88	316	entinostat..GDSC1.88.	GDSC1	Entinostat	HDAC1, HDAC3	Chromatin histone acetylation
89	317	parthenolide..GDSC1.89.	GDSC1	Parthenolide	HDAC1	Chromatin histone acetylation
9	318	MG.132..GDSC1.9.	GDSC1	MG-132	Proteasome, CAPN1	Protein stability and degradation
91	319	IKK.3.inhibitor..GDSC1.91.	GDSC1	GSK319347A	IKK	Other, kinases
94	320	TGX.221..GDSC1.94.	GDSC1	TGX221	PI3Kbeta	PI3K/MTOR signaling

### Sheet: GDSC2
Drug information of GDSC2
Drug.ID	Rank	Depmap.Id	Screening.Set.x	Drug.name	Drug.target	Target.Pathway
1003	321	camptothecin..GDSC2.1003.	GDSC2	Camptothecin	TOP1	DNA replication
1004	322	vinblastine..GDSC2.1004.	GDSC2	Vinblastine	Microtubule destabiliser	Mitosis
1005	323	cisplatin..GDSC2.1005.	GDSC2	Cisplatin	DNA crosslinker	DNA replication
1006	324	cytarabine..GDSC2.1006.	GDSC2	Cytarabine	Antimetabolite	Other
1007	325	docetaxel..GDSC2.1007.	GDSC2	Docetaxel	Microtubule stabiliser	Mitosis
1010	326	gefitinib..GDSC2.1010.	GDSC2	Gefitinib	EGFR	EGFR signaling
1011	327	navitoclax..GDSC2.1011.	GDSC2	Navitoclax	BCL2, BCL-XL, BCL-W	Apoptosis regulation
1012	328	vorinostat..GDSC2.1012.	GDSC2	Vorinostat	HDAC inhibitor Class I, IIa, IIb, IV	Chromatin histone acetylation
1013	329	nilotinib..GDSC2.1013.	GDSC2	Nilotinib	ABL	ABL signaling
1017	330	olaparib..GDSC2.1017.	GDSC2	Olaparib	PARP1, PARP2	Genome integrity
1021	331	axitinib..GDSC2.1021.	GDSC2	Axitinib	PDGFR, KIT, VEGFR	RTK signaling
1022	332	AZD7762..GDSC2.1022.	GDSC2	AZD7762	CHEK1, CHEK2	Cell cycle
1025	333	SB.216763..GDSC2.1025.	GDSC2	SB216763	GSK3A, GSK3B	WNT signaling
1030	334	KU.55933..GDSC2.1030.	GDSC2	KU-55933	ATM	Genome integrity
1032	335	afatinib..GDSC2.1032.	GDSC2	Afatinib	EGFR, ERBB2	EGFR signaling
1036	336	PLX4720..GDSC2.1036.	GDSC2	PLX-4720	BRAF	ERK MAPK signaling
1038	337	KU.57788..GDSC2.1038.	GDSC2	NU7441	DNAPK	Genome integrity
1042	338	doramapimod..GDSC2.1042.	GDSC2	Doramapimod	p38, JNK2	JNK and p38 signaling
1046	339	Wee1.Inhibitor..GDSC2.1046.	GDSC2	Wee1 Inhibitor	WEE1, CHEK1	Cell cycle
1047	340	nutlin.3..GDSC2.1047.	GDSC2	Nutlin-3a (-)	MDM2	p53 pathway
1048	341	mirin..GDSC2.1048.	GDSC2	Mirin	MRE11	Genome integrity
1049	342	PD.173074..GDSC2.1049.	GDSC2	PD173074	FGFR1, FGFR2, FGFR3	RTK signaling
1050	343	ZM.447439..GDSC2.1050.	GDSC2	ZM447439	AURKA, AURKB	Mitosis
1051	344	alisertib..GDSC2.1051.	GDSC2	Alisertib	AURKA	Mitosis
1052	345	Ro.3306..GDSC2.1052.	GDSC2	RO-3306	CDK1	Cell cycle
1053	346	MK.2206..GDSC2.1053.	GDSC2	MK-2206	AKT1, AKT2	PI3K/MTOR signaling
1054	347	palbociclib..GDSC2.1054.	GDSC2	Palbociclib	CDK4, CDK6	Cell cycle
1057	348	NVP.BEZ235..GDSC2.1057.	GDSC2	Dactolisib	PI3K (class 1), MTORC1, MTORC2	PI3K/MTOR signaling
1058	349	GDC.0941..GDSC2.1058.	GDSC2	Pictilisib	PI3K (class 1)	PI3K/MTOR signaling
1059	350	AZD8055..GDSC2.1059.	GDSC2	AZD8055	MTORC1, MTORC2	PI3K/MTOR signaling
1060	351	PD.0325901..GDSC2.1060.	GDSC2	PD0325901	MEK1, MEK2	ERK MAPK signaling
1068	352	obatoclax..GDSC2.1068.	GDSC2	Obatoclax Mesylate	BCL2, BCL-XL, BCL-W, MCL1	Apoptosis regulation
1073	353	5.fluorouracil..GDSC2.1073.	GDSC2	5-Fluorouracil	Antimetabolite (DNA & RNA)	Other
1079	354	dasatinib..GDSC2.1079.	GDSC2	Dasatinib	ABL, SRC, Ephrins, PDGFR, KIT	Other, kinases
1080	355	paclitaxel..GDSC2.1080.	GDSC2	Paclitaxel	Microtubule stabiliser	Mitosis
1083	356	crizotinib..GDSC2.1083.	GDSC2	Crizotinib	MET, ALK, ROS1	RTK signaling
1084	357	WY.090217..GDSC2.1084.	GDSC2	Rapamycin	MTORC1	PI3K/MTOR signaling
1085	358	sorafenib..GDSC2.1085.	GDSC2	Sorafenib	PDGFR, KIT, VEGFR, RAF	Other, kinases
1086	359	BI.2536..GDSC2.1086.	GDSC2	BI-2536	PLK1, PLK2, PLK3	Cell cycle
1088	360	irinotecan..GDSC2.1088.	GDSC2	Irinotecan	TOP1	DNA replication
1089	361	oxaliplatin..GDSC2.1089.	GDSC2	Oxaliplatin	DNA alkylating agent	DNA replication
1091	362	BMS.536924..GDSC2.1091.	GDSC2	BMS-536924	IGF1R, IR	IGF1R signaling
1093	363	GSK1904529A..GDSC2.1093.	GDSC2	GSK1904529A	IGF1R, IR	IGF1R signaling
1131	366	APR.246..GDSC2.1131.	GDSC2	PRIMA-1MET	TP53 activation	p53 pathway
1168	367	erlotinib..GDSC2.1168.	GDSC2	Erlotinib	EGFR	EGFR signaling
1177	368	niraparib..GDSC2.1177.	GDSC2	Niraparib	PARP1, PARP2	Genome integrity
1179	369	MK.1775..GDSC2.1179.	GDSC2	MK-1775	WEE1, PLK1	Cell cycle
1180	370	dinaciclib..GDSC2.1180.	GDSC2	Dinaciclib	CDK1, CDK2, CDK5, CDK9	Cell cycle
1190	371	gemcitabine..GDSC2.1190.	GDSC2	Gemcitabine	Pyrimidine antimetabolite	DNA replication
1191	372	bortezomib..GDSC2.1191.	GDSC2	Bortezomib	Proteasome	Protein stability and degradation
1194	374	SB.505124..GDSC2.1194.	GDSC2	SB505124	TGFBR1, ACVR1B, ACVR1C	RTK signaling
1199	375	tamoxifen..GDSC2.1199.	GDSC2	Tamoxifen	ESR1	Hormone-related
1200	376	fulvestrant..GDSC2.1200.	GDSC2	Fulvestrant	ESR	Hormone-related
1237	377	EPZ004777..GDSC2.1237.	GDSC2	EPZ004777	DOT1L	Chromatin histone methylation
1239	378	YK.4.279..GDSC2.1239.	GDSC2	YK-4-279	RNA helicase A	Other
1248	379	FK.866..GDSC2.1248.	GDSC2	Daporinad	NAMPT	Metabolism
1249	380	BMS.345541..GDSC2.1249.	GDSC2	BMS-345541	IKK-1, IKK-2	Other
1250	381	AZ960..GDSC2.1250.	GDSC2	AZ960	JAK2, JAK3	Other, kinases
1259	382	talazoparib..GDSC2.1259.	GDSC2	Talazoparib	PARP1, PARP2	Genome integrity
1268	383	XAV.939..GDSC2.1268.	GDSC2	XAV939	TNKS1, TNKS2	WNT signaling
1372	384	trametinib..GDSC2.1372.	GDSC2	Trametinib	MEK1, MEK2	ERK MAPK signaling
1373	385	dabrafenib..GDSC2.1373.	GDSC2	Dabrafenib	BRAF	ERK MAPK signaling
1375	386	temozolomide..GDSC2.1375.	GDSC2	Temozolomide	DNA alkylating agent	DNA replication
1507	387	ruxolitinib..GDSC2.1507.	GDSC2	Ruxolitinib	JAK1, JAK2	Other, kinases
1510	388	linsitinib..GDSC2.1510.	GDSC2	Linsitinib	IGF1R	IGF1R signaling
1511	389	epirubicin..GDSC2.1511.	GDSC2	Epirubicin	Anthracycline	DNA replication
1512	390	cyclophosphamide..GDSC2.1512.	GDSC2	Cyclophosphamide	Alkylating agent	DNA replication
1529	391	pevonedistat..GDSC2.1529.	GDSC2	Pevonedistat	NAE	Other
1549	392	AZD8931..GDSC2.1549.	GDSC2	Sapitinib	EGFR, ERBB2, ERBB3	EGFR signaling
1553	393	uprosertib..GDSC2.1553.	GDSC2	Uprosertib	AKT1, AKT2, AKT3	PI3K/MTOR signaling
1557	394	LCL161..GDSC2.1557.	GDSC2	LCL161	XIAP, IAP1, IAP2	Apoptosis regulation
1558	395	lapatinib..GDSC2.1558.	GDSC2	Lapatinib	EGFR, ERBB2	EGFR signaling
1559	396	AUY922..GDSC2.1559.	GDSC2	Luminespib	HSP90	Protein stability and degradation
1560	397	alpelisib..GDSC2.1560.	GDSC2	Alpelisib	PI3Kalpha	PI3K/MTOR signaling
1561	398	taselisib..GDSC2.1561.	GDSC2	Taselisib	PI3K (beta sparing)	PI3K/MTOR signaling
1563	399	EPZ.5676..GDSC2.1563.	GDSC2	EPZ5676	DOT1L	Chromatin histone methylation
1564	400	CS.1421..GDSC2.1564.	GDSC2	SCH772984	ERK1, ERK2	ERK MAPK signaling
1576	401	Wnt.Inhibitor.IWP.2..GDSC2.1576.	GDSC2	IWP-2	PORCN	WNT signaling
1578	402	leflunomide..GDSC2.1578.	GDSC2	Leflunomide	Pyrimidine synthesis inhibitor	DNA replication
1593	403	entinostat..GDSC2.1593.	GDSC2	Entinostat	HDAC1, HDAC3	Chromatin histone acetylation
1594	404	OSI.027..GDSC2.1594.	GDSC2	OSI-027	MTORC1, MTORC2	PI3K/MTOR signaling
1598	405	LGK.974..GDSC2.1598.	GDSC2	LGK974	PORCN	WNT signaling
1613	406	VE.822..GDSC2.1613.	GDSC2	VE-822	ATR	Genome integrity
1614	407	WZ4003..GDSC2.1614.	GDSC2	WZ4003	NUAK1, NUAK2	Other, kinases
1615	408	CZC24832..GDSC2.1615.	GDSC2	CZC24832	PI3Kgamma	PI3K/MTOR signaling
1617	409	AZD5582..GDSC2.1617.	GDSC2	AZD5582	XIAP, cIAP	Apoptosis regulation
1618	410	GSK2606414..GDSC2.1618.	GDSC2	GSK2606414	PERK	Metabolism
1620	411	AOB2221..GDSC2.1620.	GDSC2	PFI3	Polybromo 1, SMARCA4, SMARCA2	Chromatin other
1621	412	PCI.34051..GDSC2.1621.	GDSC2	PCI-34051	HDAC8, HDAC6, HDAC1	Chromatin histone acetylation
1622	413	wnt.c59..GDSC2.1622.	GDSC2	Wnt-C59	PORCN	WNT signaling
1624	414	I.BET.762..GDSC2.1624.	GDSC2	I-BET-762	BRD2, BRD3, BRD4	Chromatin other
1625	415	Apabetalone..GDSC2.1625.	GDSC2	RVX-208	BRD4	Chromatin other
1626	416	OTX015..GDSC2.1626.	GDSC2	OTX015	BRD2, BRD3, BRD4	Chromatin other
1627	417	AOB3680..GDSC2.1627.	GDSC2	GSK343	EZH2	Chromatin histone methylation
1629	418	ML323..GDSC2.1629.	GDSC2	ML323	USP1, UAF1	Protein stability and degradation
1630	419	GS.9973..GDSC2.1630.	GDSC2	Entospletinib	SYK	Other, kinases
1631	420	PRT062607..GDSC2.1631.	GDSC2	PRT062607	SYK	Other, kinases
1632	421	ribociclib..GDSC2.1632.	GDSC2	Ribociclib	CDK4, CDK6	Cell cycle
1634	422	AGI.6780..GDSC2.1634.	GDSC2	AGI-6780	IDH2 R140Q mutant	Metabolism
1635	423	Picolinate..GDSC2.1635.	GDSC2	Picolinici-acid	Inflammatory related	Other
1786	424	AZD4547..GDSC2.1786.	GDSC2	AZD4547	FGFR1, FGFR2, FGFR3	RTK signaling
1799	425	ibrutinib..GDSC2.1799.	GDSC2	Ibrutinib	BTK	Other, kinases
1802	426	Zoledronic.acid..GDSC2.1802.	GDSC2	Zoledronate		Other
1804	427	Oxyphenisatin.acetate..GDSC2.1804.	GDSC2	Acetalax		Unclassified
1806	428	oxaliplatin..GDSC2.1806.	GDSC2	Oxaliplatin	DNA alkylating agent	DNA replication
1807	429	carmustine..GDSC2.1807.	GDSC2	Carmustine
1808	430	topotecan..GDSC2.1808.	GDSC2	Topotecan	TOP1	DNA replication
1809	431	teniposide..GDSC2.1809.	GDSC2	Teniposide		DNA replication
1810	432	mitoxantrone..GDSC2.1810.	GDSC2	Mitoxantrone	TOP2	DNA replication
1811	433	dactinomycin..GDSC2.1811.	GDSC2	Dactinomycin	RNA polymerase	Other
1813	434	fludarabine..GDSC2.1813.	GDSC2	Fludarabine	Antimetabolite	DNA replication
1814	435	nelarabine..GDSC2.1814.	GDSC2	Nelarabine		DNA replication
1816	436	fulvestrant..GDSC2.1816.	GDSC2	Fulvestrant	ESR	Hormone-related
1818	437	vincristine..GDSC2.1818.	GDSC2	Vincristine
1819	438	docetaxel..GDSC2.1819.	GDSC2	Docetaxel	Microtubule stabiliser	Mitosis
1825	439	Podophyllotoxin.bromide..GDSC2.1825.	GDSC2	Podophyllotoxin bromide		Unclassified
1827	440	Dihydrorotenone..GDSC2.1827.	GDSC2	Dihydrorotenone		Unclassified
1830	441	Gallibiscoquinazole..GDSC2.1830.	GDSC2	Gallibiscoquinazole		Unclassified
1835	442	Elephantin..GDSC2.1835.	GDSC2	Elephantin		Unclassified
1838	443	Sinularin..GDSC2.1838.	GDSC2	Sinularin		Unclassified
1849	444	BI.97C1..GDSC2.1849.	GDSC2	Sabutoclax	BCL2, BCL-XL, BFL1, MCL1	Apoptosis regulation
1852	445	LY2109761..GDSC2.1852.	GDSC2	LY2109761	TGFB1	Other
1853	446	OF.1..GDSC2.1853.	GDSC2	OF-1	BRPF1B, BRPF2	Chromatin histone acetylation
1854	447	MN.64..GDSC2.1854.	GDSC2	MN-64	TNKS1, TNKS2	WNT signaling
1855	448	GTPL8020..GDSC2.1855.	GDSC2	KRAS (G12C) Inhibitor-12	KRAS (G12C)	ERK MAPK signaling
1866	449	BDP.00009066..GDSC2.1866.	GDSC2	BDP-00009066	MRCKB_HUMAN	Cytoskeleton
1873	450	buparlisib..GDSC2.1873.	GDSC2	Buparlisib	PI3Kalpha, PI3Kdelta, PI3Kbeta, PI3Kgamma	PI3K/MTOR signaling
1908	451	BVD.523..GDSC2.1908.	GDSC2	Ulixertinib	ERK1, ERK2	ERK MAPK signaling
1909	452	venetoclax..GDSC2.1909.	GDSC2	Venetoclax	BCL2	Apoptosis regulation
1910	453	ABT737..GDSC2.1910.	GDSC2	ABT737	BCL2, BCL-XL, BCL-W, BCL-B, BFL1	Apoptosis regulation
1911	454	dactinomycin..GDSC2.1911.	GDSC2	Dactinomycin	RNA polymerase	Other
1912	455	GSK2110183C..GDSC2.1912.	GDSC2	Afuresertib	AKT1, AKT2, AKT3	PI3K/MTOR signaling
1913	456	AGI.5198..GDSC2.1913.	GDSC2	AGI-5198	IDH1 (R132H)	Metabolism
1915	457	AZD3759..GDSC2.1915.	GDSC2	AZD3759	EGFR	EGFR signaling
1916	458	AZD5363..GDSC2.1916.	GDSC2	AZD5363	AKT1, AKT2, AKT3, ROCK2	Other, kinases
1917	459	AZD6738..GDSC2.1917.	GDSC2	AZD6738	ATR	Genome integrity
1918	460	AZD8186..GDSC2.1918.	GDSC2	AZD8186	PI3Kalpha, PI3Kbeta	PI3K/MTOR signaling
1919	461	osimertinib..GDSC2.1919.	GDSC2	Osimertinib	EGFR	EGFR signaling
1922	462	cediranib..GDSC2.1922.	GDSC2	Cediranib	VEGFR, FLT1, FLT2, FLT3, FLT4, KIT, PDGFRB	RTK signaling
1924	463	GDC.0068..GDSC2.1924.	GDSC2	Ipatasertib	AKT1, AKT, AKT3	PI3K/MTOR signaling
1925	464	GDC.0810..GDSC2.1925.	GDSC2	GDC0810	ESR1, ESR2	Hormone-related
1926	465	GNE317..GDSC2.1926.	GDSC2	GNE-317	PI3Kalpha	PI3K/MTOR signaling
1927	466	GSK2578215A..GDSC2.1927.	GDSC2	GSK2578215A	LRRK2	Other, kinases
1928	467	I.BRD9..GDSC2.1928.	GDSC2	I-BRD9	BRD9	Chromatin other
1930	468	MST.312..GDSC2.1930.	GDSC2	Telomerase Inhibitor IX	Telomerase	Genome integrity
1931	469	MIRA.1..GDSC2.1931.	GDSC2	MIRA-1	TP53	p53 pathway
1932	470	NVP.ADW742..GDSC2.1932.	GDSC2	NVP-ADW742	IGF1R	IGF1R signaling
1933	471	P22077..GDSC2.1933.	GDSC2	P22077	USP7, USP47	Protein stability and degradation
1936	472	savolitinib..GDSC2.1936.	GDSC2	Savolitinib	MET	RTK signaling
1939	473	UMI.77..GDSC2.1939.	GDSC2	UMI-77	MCL1	Apoptosis regulation
1940	474	WIKI4..GDSC2.1940.	GDSC2	WIKI4	TNKS1, TNKS2	WNT signaling
1941	475	YM.155..GDSC2.1941.	GDSC2	Sepantronium bromide	BIRC5	Apoptosis regulation
1996	476	MIM.1..GDSC2.1996.	GDSC2	MIM1	MCL1	Apoptosis regulation
1997	477	WEHI.539..GDSC2.1997.	GDSC2	WEHI-539	BCL-XL	Apoptosis regulation
1998	478	BPD.00008900..GDSC2.1998.	GDSC2	BPD-00008900		Other
2040	479	foretinib..GDSC2.2040.	GDSC2	Foretinib	MET, KDR, TIE2, VEGFR3/FLT4, RON, PDGFR, FGFR1, EGFR	RTK signaling
2043	480	BIBR.1532..GDSC2.2043.	GDSC2	BIBR-1532	TERT	Genome integrity
2044	481	Pyridostatin..GDSC2.2044.	GDSC2	Pyridostatin	G-quadruplex stabiliser	DNA replication
2045	482	AMG.319..GDSC2.2045.	GDSC2	AMG-319	PI3K (beta sparing)	PI3K/MTOR signaling
2046	483	SCH900776..GDSC2.2046.	GDSC2	MK-8776	CHEK1, CHEK2, CDK2	Cell cycle
2047	484	BVD.523..GDSC2.2047.	GDSC2	Ulixertinib	ERK1, ERK2	ERK MAPK signaling
2048	485	vinorelbine..GDSC2.2048.	GDSC2	Vinorelbine	Microtubule destabiliser	Mitosis
2096	486	VX.11e..GDSC2.2096.	GDSC2	VX-11e	ERK2	ERK MAPK signaling
2106	487	uprosertib..GDSC2.2106.	GDSC2	Uprosertib	AKT1, AKT2, AKT3	PI3K/MTOR signaling
2107	488	LJI308..GDSC2.2107.	GDSC2	LJI308	RSK2, RSK1, RSK3	PI3K/MTOR signaling
2109	489	AZ6102..GDSC2.2109.	GDSC2	AZ6102	TNKS1, TNKS2	WNT signaling
2110	490	GSK3203591..GDSC2.2110.	GDSC2	GSK591	PMRT5	Chromatin histone methylation
2111	491	VE.821..GDSC2.2111.	GDSC2	VE821	ATR	Genome integrity
2170	493	AT13148..GDSC2.2170.	GDSC2	AT13148	AKT1	PI3K/MTOR signaling
2171	494	BMS.754807..GDSC2.2171.	GDSC2	BMS-754807	IGF1R, IR	IGF1R signaling
2172	495	JQ1......GDSC2.2172.	GDSC2	JQ1	BRD2, BRD3, BRD4, BRDT	Chromatin other
