## Supplementary figures and tables for "A machine learning and drug repurposing approach to target ferroptosis in colorectal cancer stratified by sex and KRAS": Table S3 The CCLE CRC cell line information includes KRAS status, sex of patient from whom and tumor type.xlsx

### Sheet: Primary tumor with KRAS status
Depmap.Id	Cell.Line	Primary.Disease	Tumor.Type	KRAS	Sex	Kras
ACH-001786	SNU1544	Colorectal Adenocarcinoma	Primary	0	Female	MT
ACH-001460	C84	Colorectal Adenocarcinoma	Primary	1	Male	MT
ACH-001458	C75	Colorectal Adenocarcinoma	Primary	0	Male	WT
ACH-001454	C10	Colorectal Adenocarcinoma	Primary	0	Male	WT
ACH-001345	GP5D	Colorectal Adenocarcinoma	Primary	1	Female	MT
ACH-001061	DLD1	Colorectal Adenocarcinoma	Primary	1	Male	MT
ACH-000998	CW2	Colorectal Adenocarcinoma	Primary	0	Female	WT
ACH-000997	HCT15	Colorectal Adenocarcinoma	Primary	1	Male	MT
ACH-000985	LS411N	Colorectal Adenocarcinoma	Primary	0	Male	WT
ACH-000982	GP2D	Colorectal Adenocarcinoma	Primary	1	Female	MT
ACH-000971	HCT116	Colorectal Adenocarcinoma	Primary	1	Male	MT
ACH-000969	KM12	Colorectal Adenocarcinoma	Primary	0	Male	WT
ACH-000967	SNUC2A	Colorectal Adenocarcinoma	Primary	1	Female	MT
ACH-000958	SW48	Colorectal Adenocarcinoma	Primary	0	Female	WT
ACH-000957	LS180	Colorectal Adenocarcinoma	Primary	1	Female	MT
ACH-000926	HT55	Colorectal Adenocarcinoma	Primary	0	Female	WT
ACH-000895	CL34	Colorectal Adenocarcinoma	Primary	0	Female	WT
ACH-000842	SW480	Colorectal Adenocarcinoma	Primary	2	Male	MT
ACH-000820	SW403	Colorectal Adenocarcinoma	Primary	1	Female	MT
ACH-000798	CL40	Colorectal Adenocarcinoma	Primary	1	Female	MT
ACH-000680	SW948	Colorectal Adenocarcinoma	Primary	1	Female	MT
ACH-000552	HT29	Colorectal Adenocarcinoma	Primary	0	Female	WT
ACH-000501	LS123	Colorectal Adenocarcinoma	Primary	1	Female	MT
ACH-000489	SW1116	Colorectal Adenocarcinoma	Primary	1	Male	MT
ACH-000412	SNU1197	Colorectal Adenocarcinoma	Primary	2	Male	MT
ACH-000252	LS1034	Colorectal Adenocarcinoma	Primary	2	Male	MT
ACH-000249	CL11	Colorectal Adenocarcinoma	Primary	1	Male	MT
ACH-000236	SW1417	Colorectal Adenocarcinoma	Primary	0	Female	WT
ACH-000202	COLO320	Colorectal Adenocarcinoma	Primary	0	Female	WT
ACH-000009	C2BBE1	Colorectal Adenocarcinoma	Primary	0	Male	WT
ACH-000007	LS513	Colorectal Adenocarcinoma	Primary	1	Male	MT
