## Supplementary figures and tables for "A machine learning and drug repurposing approach to target ferroptosis in colorectal cancer stratified by sex and KRAS": Table S4 Overlapped genes in male and female CRC patients from TCGA and GSE39582 revealed by variable importance analysis (VMIP)..xlsx

### Sheet: GSE_TCGA_male_overlap
Overlapped genes in male CRC patients from TCGA and GSE39582 revealed by variable importance analysis (VMIP).
VIMP: the measure used in random forests to estimate the importance of each variable in the model.
Mean: the average VIMP across all the trees in the forest for a particular variable.
Lower and Upper: the lower and upper bounds of the confidence interval for the VIMP measure.
Gene	Lower	Mean	Upper	P value	significant
ABHD12	0.0462103	0.138776	0.231341	0.00164947	TRUE
ADAMTS13	0.00708291	0.0714286	0.135774	0.0147885	TRUE
ALOX12	0.114012	0.259184	0.404355	0.000233285	TRUE
ALOX5	0.0222202	0.136735	0.251249	0.00963487	TRUE
ANO6	0.0172267	0.112245	0.207263	0.0102982	TRUE
AQP8	0.0463967	0.195918	0.34544	0.00511225	TRUE
ATG7	0.049265	0.144898	0.240531	0.00149077	TRUE
BRD7	0.0763051	0.173469	0.270634	0.00023336	TRUE
CA9	0.223261	0.479592	0.735922	0.000122672	TRUE
CHAC1	0.0309077	0.114286	0.197664	0.00361013	TRUE
CHMP1A	0.0267693	0.116327	0.205884	0.00545121	TRUE
CREB3	0.0160497	0.0959184	0.175787	0.00929076	TRUE
CS	0.205806	0.418367	0.630929	5.72e-05	TRUE
CYB5R1	0.159152	0.336735	0.514318	0.000100998	TRUE
EGR1	0.0864195	0.216327	0.346234	0.000549621	TRUE
ELOVL5	0.457862	0.855102	1.25234	1.23e-05	TRUE
ENO3	0.0173416	0.108163	0.198985	0.00979258	TRUE
EPT1	0.0108741	0.0959184	0.180963	0.0135328	TRUE
FTH1	0.278447	0.532653	0.786859	2.01e-05	TRUE
GSTM1	0.0300061	0.104082	0.178157	0.00294455	TRUE
GSTZ1	0.0505982	0.161224	0.271851	0.00214229	TRUE
HMOX1	0.0279618	0.132653	0.237344	0.00650588	TRUE
IL6	0.104832	0.244898	0.384964	0.000305273	TRUE
INTS2	0.0338315	0.120408	0.206985	0.00320674	TRUE
ISCU	0.0217347	0.171429	0.321122	0.0123988	TRUE
KDM3B	0.00158771	0.144898	0.288208	0.0237576	TRUE
KLHDC3	0.212995	0.467347	0.721698	0.000158346	TRUE
KRAS	0.0843552	0.206122	0.32789	0.000453739	TRUE
MAPK8	0.0816518	0.206122	0.330593	0.000585841	TRUE
MDM2	0.197378	0.414286	0.631193	9.07e-05	TRUE
MIB1	0.0100092	0.0938776	0.177746	0.0141222	TRUE
MIB2	0.0378778	0.116327	0.194775	0.00182863	TRUE
NCOA4	0.00896039	0.0897959	0.170631	0.0147321	TRUE
NEDD4L	0.0985786	0.322449	0.546319	0.00237875	TRUE
NFS1	0.127107	0.522449	0.917791	0.00479717	TRUE
NOX1	0.0153457	0.0836735	0.152001	0.00819415	TRUE
NOX4	0.0391751	0.122449	0.205723	0.00197577	TRUE
NOX5	0.00319101	0.0816327	0.160074	0.0206903	TRUE
PARP2	0.104417	0.246939	0.38946	0.000341994	TRUE
PEX2	0.0578734	0.155102	0.252331	0.000884224	TRUE
PHKG2	0.117664	0.261224	0.404785	0.000180984	TRUE
PLIN2	0.046679	0.136735	0.22679	0.00146074	TRUE
PRDX6	0.0382006	0.116327	0.194452	0.00175966	TRUE
PROM2	0.0826176	0.293878	0.505138	0.003201	TRUE
RARRES2	0.0694032	0.189796	0.310189	0.00100135	TRUE
RBMS1	0.235603	0.504082	0.772561	0.000116652	TRUE
RELA	0.0291626	0.106122	0.183082	0.00343939	TRUE
SLC1A5	0.0518935	0.157143	0.262392	0.00171494	TRUE
SLC38A1	0.31238	0.634694	0.957008	5.68e-05	TRUE
SLC3A2	0.0107422	0.0918367	0.172931	0.0132233	TRUE
SMPD1	0.0208947	0.108163	0.195432	0.00756528	TRUE
TFAP2A	0.213398	0.440816	0.668234	7.26e-05	TRUE
TGFBR1	0.129632	0.302041	0.47445	0.000297771	TRUE
TLR4	0.436425	0.859184	1.28194	3.4e-05	TRUE
TTPA	0.0272999	0.130612	0.233925	0.00660833	TRUE
USP11	0.00818032	0.0857143	0.163248	0.0151269	TRUE

### Sheet: GSE_TCGA_female_overlap
Overlapped genes in female CRC patients from TCGA and GSE39582 revealed by variable importance analysis (VMIP)
VIMP: the measure used in random forests to estimate the importance of each variable in the model.
Mean: the average VIMP across all the trees in the forest for a particular variable.
Lower and Upper: the lower and upper bounds of the confidence interval for the VIMP measure.
Gene	Lower	Mean	Upper	P value	significant
ABCC5	0.0656574	0.235	0.404343	0.00326528	TRUE
ACSF2	0.00676906	0.0875	0.168231	0.0168225	TRUE
BRD3	0.0095281	0.1075	0.205472	0.0157548	TRUE
CA9	0.275333	0.605	0.934667	0.000161016	TRUE
CD44	0.187222	0.4325	0.677778	0.000274109	TRUE
CISD2	0.0452221	0.15	0.254778	0.00250894	TRUE
CISD3	0.124242	0.285	0.445758	0.000255685	TRUE
CREB3	0.0296649	0.115	0.200335	0.00412939	TRUE
CREB5	0.00129383	0.12	0.238706	0.0237773	TRUE
CYBB	0.00961046	0.1075	0.20539	0.0156835	TRUE
DHODH	0.0607386	0.1725	0.284261	0.0012426	TRUE
EGR1	0.0435335	0.1925	0.341467	0.00565879	TRUE
ELAVL1	0.047056	0.1525	0.257944	0.00229396	TRUE
ETV4	0.0927738	0.2775	0.462226	0.00161841	TRUE
FABP4	0.0303306	0.1975	0.364669	0.0102908	TRUE
FBXW7	0.0673212	0.21	0.352679	0.00195863	TRUE
FTH1	0.00901618	0.15	0.290984	0.0185207	TRUE
HMOX1	0.00369373	0.11	0.216306	0.0212768	TRUE
LAMP2	0.0965497	0.2325	0.36845	0.000401296	TRUE
NFE2L2	0.0524704	0.1525	0.25253	0.00140378	TRUE
NOX4	0.00464079	0.0975	0.190359	0.0197991	TRUE
NQO1	0.188654	0.5375	0.886346	0.00126428	TRUE
OSBPL9	0.0730086	0.1875	0.301991	0.00066416	TRUE
PARP6	0.0598668	0.1625	0.265133	0.00095711	TRUE
PPP1R13L	0.0238211	0.13	0.236179	0.00820473	TRUE
PRKAA2	0.0233056	0.125	0.226694	0.0079952	TRUE
QSOX1	0.0441579	0.1625	0.280842	0.00355869	TRUE
RBMS1	0.0689546	0.2075	0.346045	0.00166535	TRUE
SIRT1	0.029661	0.1275	0.225339	0.00532239	TRUE
SLC38A1	0.121029	0.2975	0.473971	0.00047631	TRUE
TFAP2A	0.038654	0.15	0.261346	0.00414078	TRUE
TLR4	0.000831545	0.22	0.439168	0.0245685	TRUE
