## Supplementary figures and tables for "A machine learning and drug repurposing approach to target ferroptosis in colorectal cancer stratified by sex and KRAS": Table S5 Overlapped genes in male and female CRC patients revealed by Gaussian mixed model and variable importance analysis (VMIP).xlsx

### Sheet: VIMP_GMM_GSE39582_overlap_male
Sheet I: Overlapped genes in male CRC patients revealed by Gaussian mixed model and variable importance analysis (VMIP).
Permutation p value and beta value assessing showing variance of genes between KRAS mutant CRCs and KRAS wild-type CRCs.
Tumors colon tissues from male patients: KRAS mutant tumors (n = 97), KRAS wild type tumors (n = 166, GSE39582).
Lower and Upper: the lower and upper bounds of the confidence interval for beta.
Gene	Lower	Beta	Upper	P value	significant	role
ACSF2	0.52192	0.965306	1.40869	9.9e-06	TRUE	driver
AQP8	0.0463967	0.195918	0.34544	0.00511225	TRUE	driver
BEX1	0.119341	0.293878	0.468414	0.000483229	TRUE	suppressor
CA9	0.223261	0.479592	0.735922	0.000122672	TRUE	suppressor
CHAC1	0.0309077	0.114286	0.197664	0.00361013	TRUE	driver
DPP4	0.0364664	0.155102	0.273738	0.00519726	TRUE	driver
DUOX1	0.347431	0.679592	1.01175	3.04e-05	TRUE	driver
ETV4	0.110362	0.246939	0.383516	0.000197259	TRUE	suppressor
FLT3	0.0262493	0.104082	0.181914	0.00438398	TRUE	driver
FTH1	0.278447	0.532653	0.786859	2.01e-05	TRUE	suppressor
GDF15	0.0468521	0.189796	0.33274	0.00462905	TRUE	suppressor
GJA1	0.0710508	0.169388	0.267725	0.000367627	TRUE	driver
GPX4	0.168729	0.346939	0.525149	6.79e-05	TRUE	suppressor
IFNA2	0.142854	0.332653	0.522452	0.000296117	TRUE	driver
IFNA8	0.198724	0.4	0.601276	4.91e-05	TRUE	driver
IL6	0.104832	0.244898	0.384964	0.000305273	TRUE	driver
INTS2	0.0338315	0.120408	0.206985	0.00320674	TRUE	driver
KLHDC3	0.212995	0.467347	0.721698	0.000158346	TRUE	suppressor
MAP3K14	0.00971788	0.0959184	0.182119	0.0145946	TRUE	driver
MDM2	0.197378	0.414286	0.631193	9.07e-05	TRUE	driver
MIR17	0.148558	0.308163	0.467768	7.71e-05	TRUE	suppressor
NCOA3	0.241765	0.485714	0.729664	4.76e-05	TRUE	suppressor
NEDD4	0.203263	0.402041	0.600818	3.68e-05	TRUE	suppressor
NFS1	0.127107	0.522449	0.917791	0.00479717	TRUE	suppressor
NOX1	0.0153457	0.0836735	0.152001	0.00819415	TRUE	driver
PPARD	0.0213157	0.120408	0.219501	0.00861952	TRUE	suppressor
PROM2	0.0826176	0.293878	0.505138	0.003201	TRUE	suppressor
RBMS1	0.235603	0.504082	0.772561	0.000116652	TRUE	suppressor
SESN2	0.303285	0.6	0.896715	3.7e-05	TRUE	suppressor
SMAD7	0.0488571	0.197959	0.347061	0.00463145	TRUE	driver
SNX4	0.0212648	0.120408	0.219551	0.00864813	TRUE	driver
TLR4	0.436425	0.859184	1.28194	3.4e-05	TRUE	driver
TNFAIP3	0.02718	0.0979592	0.168738	0.00333777	TRUE	driver
TRIB2	0.0284106	0.1	0.171589	0.00309271	TRUE	suppressor
TTPA	0.0272999	0.130612	0.233925	0.00660833	TRUE	driver
VDR	0.112647	0.257143	0.401638	0.000243385	TRUE	suppressor

### Sheet: VIMP_GMM_GSE39582_overlap_femal
Sheet II: Overlapped genes in female CRC patients revealed by Gaussian mixed model and variable importance analysis (VMIP).
Permutation p value and beta value assessing showing variance of genes between KRAS mutant CRCs and KRAS wild-type CRCs.
Tumors colon tissues from female patients: KRAS mutant tumors (n = 86), KRAS wild type tumors (n = 131, GSE39582).
Lower and Upper: the lower and upper bounds of the confidence interval for beta.
Gene	Lower	Beta	Upper	P value	significant	role
ABCC5	0.0656574	0.235	0.404343	0.00326528	TRUE	suppressor
ACSF2	0.00676906	0.0875	0.168231	0.0168225	TRUE	driver
ADIPOQ	0.0385419	0.15	0.261458	0.00417334	TRUE	suppressor
CA9	0.275333	0.605	0.934667	0.000161016	TRUE	suppressor
CD44	0.187222	0.4325	0.677778	0.000274109	TRUE	suppressor
CDKN2A	0.0493503	0.17	0.29065	0.00287539	TRUE	driver
CREB5	0.00129383	0.12	0.238706	0.0237773	TRUE	suppressor
DHODH	0.0607386	0.1725	0.284261	0.0012426	TRUE	suppressor
DUOX2	0.00521926	0.135	0.264781	0.0207357	TRUE	driver
EGR1	0.0435335	0.1925	0.341467	0.00565879	TRUE	driver
ETV4	0.0927738	0.2775	0.462226	0.00161841	TRUE	suppressor
FANCD2	0.0276295	0.1725	0.31737	0.00980399	TRUE	suppressor
FTH1	0.00901618	0.15	0.290984	0.0185207	TRUE	suppressor
GALNT14	0.0171498	0.1125	0.20785	0.0103755	TRUE	suppressor
GSTM1	0.0966284	0.2925	0.488372	0.00171199	TRUE	suppressor
H19	0.0512946	0.145	0.238705	0.00121126	TRUE	driver
HMOX1	0.00369373	0.11	0.216306	0.0212768	TRUE	driver
JUN	0.066223	0.2125	0.358777	0.0022047	TRUE	suppressor
LAMP2	0.0965497	0.2325	0.36845	0.000401296	TRUE	suppressor
MTDH	0.0078005	0.115	0.222199	0.0177511	TRUE	driver
NQO1	0.188654	0.5375	0.886346	0.00126428	TRUE	suppressor
NR4A1	0.167835	0.42	0.672165	0.000548343	TRUE	suppressor
PANX1	0.0308241	0.145	0.259176	0.00640342	TRUE	driver
PIR	0.0540508	0.2	0.345949	0.00361764	TRUE	suppressor
PLA2G6	0.0383453	0.17	0.301655	0.00568986	TRUE	suppressor
PROK2	0.0667477	0.225	0.383252	0.0026629	TRUE	suppressor
RBMS1	0.0689546	0.2075	0.346045	0.00166535	TRUE	suppressor
SLC7A11	0.0109435	0.115	0.219057	0.0151521	TRUE	suppressor
TFAP2A	0.038654	0.15	0.261346	0.00414078	TRUE	suppressor
TIMM9	0.462703	0.9525	1.4423	6.91e-05	TRUE	driver
TLR4	0.000831545	0.22	0.439168	0.0245685	TRUE	driver
