## Supplementary figures and tables for "A machine learning and drug repurposing approach to target ferroptosis in colorectal cancer stratified by sex and KRAS": Table S8. Joint-pathway analysis results by sex and KRAS status on prognostic ferroptosis-related genes and metabolites.xlsx

### Sheet: Based on Overall Survival
Table S8. Joint-pathway analysis results by sex and KRAS status on prognostic ferroptosis-related genes and metabolites. Values in red were significant (P < 0.05). Impact scores were colored based on values (darker red means a higher score).
Male
	Total	Hits.cmpd	Hits.gene	Raw p	-LOG10(p)	Holm adjust	FDR	Impact
Glutathione metabolism	56	2	1	0.0015643	2.8057	0.0219	0.0219	0.14545
Arginine biosynthesis	27	1	1	0.011543	1.9377	0.15006	0.080802	0.19231
D-Glutamine and D-glutamate metabolism	10	0	1	0.017381	1.7599	0.20857	0.081111	0.44444
Thiamine metabolism	14	0	1	0.030268	1.519	0.33295	0.10594	0.23077
Biosynthesis of unsaturated fatty acids	47	1	0	0.1128	0.94769	1	0.16596	0.021739
Fatty acid elongation	75	1	0	0.1128	0.94769	1	0.16596	0.027027
Arginine and proline metabolism	78	1	0	0.11876	0.92533	1	0.16596	0.051948
Fatty acid degradation	102	1	0	0.12172	0.91464	1	0.16596	0.019802
Steroid biosynthesis	82	1	0	0.13057	0.88416	1	0.16596	0.024691
Alanine, aspartate and glutamate metabolism	61	0	1	0.13671	0.8642	1	0.16596	0.05
Folate biosynthesis	61	0	1	0.14063	0.85192	1	0.16596	0.13333
Fatty acid biosynthesis	129	1	0	0.14225	0.84695	1	0.16596	0.015625
Cysteine and methionine metabolism	71	0	1	0.15614	0.80649	1	0.16815	0.028571
Purine metabolism	166	1	0	0.19606	0.70761	1	0.19606	0.042424
Female
	Total	Hits.cmpd	Hits.gene	Raw p	-LOG10(p)	Holm adjust	FDR	Impact
Glycerophospholipid metabolism	86	2	0	0.0076695	2.1152	0.13805	0.080757	0.14118
Pyrimidine metabolism	99	2	0	0.008973	2.0471	0.15254	0.080757	0.061224
D-Glutamine and D-glutamate metabolism	10	0	1	0.025987	1.5852	0.41579	0.13693	0.44444
Arachidonic acid metabolism	81	0	2	0.031215	1.5056	0.46822	0.13693	0.05
Glycosylphosphatidylinositol (GPI)-anchor biosynthesis	31	1	0	0.053954	1.268	0.75536	0.13693	0.13333
Folate biosynthesis	61	1	1	0.064699	1.1891	0.84109	0.13693	0.083333
Linoleic acid metabolism	17	0	1	0.076274	1.1176	0.91529	0.13693	0.125
Fructose and mannose metabolism	40	1	0	0.076323	1.1173	0.91529	0.13693	0.12821
Sphingolipid metabolism	58	1	0	0.080008	1.0969	0.91529	0.13693	0.035088
Arginine biosynthesis	27	0	1	0.082405	1.084	0.91529	0.13693	0.076923
Pentose phosphate pathway	47	1	0	0.08368	1.0774	0.91529	0.13693	0.21739
Glycolysis or Gluconeogenesis	61	1	0	0.098249	1.0077	0.91529	0.14737	0.1
Inositol phosphate metabolism	69	1	0	0.11262	0.94838	0.91529	0.15233	0.014706
Ether lipid metabolism	39	0	1	0.11848	0.92635	0.91529	0.15233	0.052632
Citrate cycle (TCA cycle)	42	0	1	0.13607	0.86624	0.91529	0.16328	0.19512
Glyoxylate and dicarboxylate metabolism	56	0	1	0.14764	0.8308	0.91529	0.1661	0.14545
Steroid hormone biosynthesis	199	0	2	0.16487	0.78286	0.91529	0.17457	0.080808
Alanine, aspartate and glutamate metabolism	61	0	1	0.19809	0.70314	0.91529	0.19809	0.05
Male KRAS MT
	Total	Hits.cmpd	Hits.gene	Raw p	-LOG10(p)	Holm adjust	FDR	Impact
Arginine biosynthesis	27	4	0	1.2705e-05	4.896	0.00029221	0.00029221	0.53846
Glutathione metabolism	56	4	1	0.00011121	3.9538	0.0024467	0.001279	0.4
Alanine, aspartate and glutamate metabolism	61	3	0	0.0037711	2.4235	0.079193	0.028912	0.2
Purine metabolism	166	4	0	0.005876	2.2309	0.11752	0.033787	0.2
Arginine and proline metabolism	78	3	0	0.009016	2.045	0.1713	0.041474	0.16883
Aminoacyl-tRNA biosynthesis	74	3	0	0.017163	1.7654	0.30893	0.065792	0.041096
Nitrogen metabolism	10	1	0	0.068916	1.1617	1	0.19813	0.22222
D-Glutamine and D-glutamate metabolism	10	1	0	0.068916	1.1617	1	0.19813	0.33333
Porphyrin and chlorophyll metabolism	53	1	1	0.11685	0.93238	1	0.29861	0.13462
Tryptophan metabolism	84	0	1	0.13446	0.87141	1	0.30769	0.096386
Cysteine and methionine metabolism	71	1	1	0.16101	0.79316	1	0.30769	0.11429
Butanoate metabolism	29	1	0	0.16393	0.78534	1	0.30769	0.035714
Histidine metabolism	32	1	0	0.17391	0.75968	1	0.30769	0.064516
Pantothenate and CoA biosynthesis	34	1	0	0.20316	0.69216	1	0.33376	0.060606
Glyoxylate and dicarboxylate metabolism	56	1	0	0.31897	0.49625	1	0.42523	0.018182
Glycine, serine and threonine metabolism	68	1	0	0.32719	0.4852	1	0.42523	0.029851
Biosynthesis of unsaturated fatty acids	47	1	0	0.35128	0.45435	1	0.42523	0.021739
Glycerophospholipid metabolism	86	1	0	0.35128	0.45435	1	0.42523	0.023529
Fatty acid elongation	75	1	0	0.35128	0.45435	1	0.42523	0.027027
Fatty acid degradation	102	1	0	0.37455	0.42649	1	0.43073	0.019802
Steroid biosynthesis	82	1	0	0.39703	0.40118	1	0.43484	0.024691
Fatty acid biosynthesis	129	1	0	0.42583	0.37076	1	0.44519	0.015625
Steroid hormone biosynthesis	199	1	0	0.64619	0.18964	1	0.64619	0.065657
Female KRAS MT
	Total	Hits.cmpd	Hits.gene	Raw p	-LOG10(p)	Holm adjust	FDR	Impact
Steroid hormone biosynthesis	199	0	3	0.0068466	2.1645	0.054773	0.054773	0.12121
Glutathione metabolism	56	1	1	0.023316	1.6323	0.16321	0.093266	0.090909
Glycerophospholipid metabolism	86	1	0	0.06925	1.1596	0.4155	0.14974	0.047059
Pyrimidine metabolism	99	1	0	0.074872	1.1257	0.4155	0.14974	0.030612
Pentose phosphate pathway	47	0	1	0.10495	0.97902	0.4198	0.16792	0.086957
Folate biosynthesis	61	0	1	0.14063	0.85192	0.42189	0.18751	0.033333
Arachidonic acid metabolism	81	0	1	0.18277	0.7381	0.42189	0.20888	0.025
Metabolism of xenobiotics by cytochrome P450	145	0	1	0.2966	0.52783	0.42189	0.2966	0.027778
Male KRAS WT
	Total	Hits.cmpd	Hits.gene	Raw p	-LOG10(p)	Holm adjust	FDR	Impact
D-Glutamine and D-glutamate metabolism	10	0	1	0.0087193	2.0595	0.12207	0.087962	0.44444
Arginine biosynthesis	27	1	1	0.012566	1.9008	0.16336	0.087962	0.23077
Purine metabolism	166	2	0	0.042484	1.3718	0.50981	0.19826	0.09697
Alanine, aspartate and glutamate metabolism	61	0	1	0.070792	1.15	0.77871	0.21493	0.05
Tyrosine metabolism	88	0	1	0.097967	1.0089	0.97967	0.21493	0.022989
Citrate cycle (TCA cycle)	42	1	0	0.10051	0.99779	0.97967	0.21493	0.02439
Pyruvate metabolism	45	1	0	0.11006	0.95837	0.97967	0.21493	0.068182
Glycolysis or Gluconeogenesis	61	1	0	0.12888	0.88981	0.97967	0.21493	0.066667
Glutathione metabolism	56	1	0	0.13817	0.85959	0.97967	0.21493	0.072727
Arachidonic acid metabolism	81	1	0	0.17444	0.75835	0.97967	0.2162	0.0375
Arginine and proline metabolism	78	1	0	0.18329	0.73686	0.97967	0.2162	0.064935
Fatty acid degradation	102	1	0	0.18769	0.72656	0.97967	0.2162	0.029703
Steroid biosynthesis	82	1	0	0.20076	0.69732	0.97967	0.2162	0.024691
Aminoacyl-tRNA biosynthesis	74	1	0	0.22634	0.64524	0.97967	0.22634	0.013699
Female KRAS WT
	Total	Hits.cmpd	Hits.gene	Raw p	-LOG10(p)	Holm adjust	FDR	Impact
Glycerophospholipid metabolism	86	3	0	0.00062568	3.2036	0.0093852	0.0093852	0.094118
Neomycin, kanamycin and gentamicin biosynthesis	4	1	0	0.010475	1.9798	0.14665	0.06529	0.66667
D-Glutamine and D-glutamate metabolism	10	0	1	0.013058	1.8841	0.16975	0.06529	0.44444
Linoleic acid metabolism	17	0	1	0.038831	1.4108	0.46597	0.12606	0.125
Arginine biosynthesis	27	0	1	0.04202	1.3765	0.46597	0.12606	0.076923
Citrate cycle (TCA cycle)	42	0	1	0.070411	1.1524	0.70411	0.15008	0.14634
Glyoxylate and dicarboxylate metabolism	56	0	1	0.076643	1.1155	0.70411	0.15008	0.072727
Terpenoid backbone biosynthesis	36	1	0	0.090873	1.0416	0.72698	0.15008	0.028571
Starch and sucrose metabolism	43	1	0	0.090873	1.0416	0.72698	0.15008	0.16667
Alanine, aspartate and glutamate metabolism	61	0	1	0.10434	0.98155	0.72698	0.15008	0.05
Pyruvate metabolism	45	1	0	0.11006	0.95837	0.72698	0.15008	0.068182
Folate biosynthesis	61	1	0	0.13354	0.87439	0.72698	0.15789	0.05
Arachidonic acid metabolism	81	0	1	0.1404	0.85263	0.72698	0.15789	0.025
Inositol phosphate metabolism	69	1	0	0.14736	0.83162	0.72698	0.15789	0.014706
Pyrimidine metabolism	99	1	0	0.18769	0.72656	0.72698	0.18769	0.030612
